# Network Adaptability Governs Resilience and Susceptibility to Social Defeat

**DOI:** 10.1101/2025.11.26.690729

**Authors:** Sarah Ayash, Stefan Paul Koch, Jeehye An, Ulrich Schmitt, Susanne Mueller, Marco Foddis, Esin Candemir, Oliver Tuescher, Philipp Boehm-Sturm, Marianne Mueller

## Abstract

Stress resilience is defined as the ability to maintain mental health after adversity. In humans, resilience is marked by threat–safety discrimination and extinction of fear, whereas susceptibility involves fear generalization and extinction resistance. Using a translational mouse model of chronic social defeat stress combined with preregistered multimodal brain imaging, we investigated structural and network-level markers of resilience, susceptibility, and threat learning. Resilience was characterized by preserved dentate gyrus integrity, greater microstructural complexity in prefrontal regions, and signatures consistent with enhanced inhibitory gating within amygdalar circuits. Susceptibility, in contrast, involved reduced dentate gyrus complexity and diminished microstructural flexibility, with a weaker but parallel pattern in the basolateral amygdala. Impaired threat learning was linked to compromised CA1/CA2 integrity and reduced pons connectivity, highlighting hippocampal–brainstem interactions in memory consolidation. Overall, these findings show that resilience emerges from adaptive network reorganization, whereas susceptibility and impaired learning reflect distinct dysfunctions, underscoring individual coping differences even among genetically identical animals.
