## Supplemental Table 3A for "Network Adaptability Governs Resilience and Susceptibility to Social Defeat"

### Sheet: connections
Region1	Region2	p	T	dCS	ME1	ME2	SD1	SD2	n1	n2	sign
Hypothalamus (excluding hypothalamic medial zone)	Bed nuclei of the stria terminalis	0.0129648	2.57158	0.523477	9.74251	9.21903	0.653527	0.492324	43	12	pos
Thalamus polymodal associated	Medial orbital area	0.0157793	2.49416	1.07898	6.19248	5.1135	1.21792	1.67213	43	12	pos
Thalamus sensory-motor associated	Medial orbital area	0.0158356	2.49274	1.05208	4.82053	3.76845	1.21588	1.55158	43	12	pos
Midbrain sensory-motor associated	Thalamus sensory-motor associated	0.0160674	2.48696	0.187871	11.5844	11.3966	0.232208	0.228216	43	12	pos
Pons	Thalamus sensory-motor associated	0.0167219	2.47102	0.37107	9.22165	8.85058	0.423834	0.577482	43	12	pos
Cerebellum	Thalamus sensory-motor associated	0.0221072	2.3578	0.471365	8.83986	8.36849	0.583348	0.712279	43	12	pos
Dentate gyrus	Isocortex (excluding behaviour related prefrontal cortex portion)	0.0317115	2.2064	0.354328	11.7956	11.4413	0.462625	0.590422	43	12	pos
Thalamus sensory-motor associated	Anterior cingulate area	0.0325391	2.19535	0.538193	6.75663	6.21843	0.698858	0.922973	43	12	pos
Retrohippocampal region	Dentate gyrus	0.0398555	2.10713	0.35571	12.2758	11.9201	0.4797	0.639984	43	12	pos
Medial amygdalar nucleus	Posterior amygdalar nucleus	0.0442672	2.06057	0.37027	10.7807	10.4104	0.565088	0.49026	43	12	pos
Thalamus sensory-motor associated	Isocortex (excluding behaviour related prefrontal cortex portion)	0.0528657	1.98035	0.247275	10.7204	10.4731	0.395639	0.327277	43	12	pos
Pallidum	Medial amygdalar nucleus	0.00125471	-3.40858	-0.478899	9.72942	10.2083	0.438413	0.398025	43	12	neg
Pallidum	Ventral hippocampus	0.00392949	-3.01581	-0.462492	11.0201	11.4826	0.490383	0.380672	43	12	neg
Pallidum	Basomedial amygdalar nucleus	0.00468148	-2.95309	-0.927763	7.58942	8.51718	1.00287	0.78832	43	12	neg
Pallidum	Anterior cingulate area	0.00618151	-2.85195	-0.834372	6.93582	7.7702	0.841463	1.07961	43	12	neg
Caudoputamen	Ventral hippocampus	0.018612	-2.42797	-0.404857	10.6013	11.0062	0.413162	0.777876	43	12	neg
Ventral hippocampus	Anterior cingulate area	0.018773	-2.42448	-0.893059	7.22255	8.11561	1.21832	0.682623	43	12	neg
Pons	Dentate gyrus	0.0206886	-2.38498	-0.584579	9.09239	9.67697	0.798867	0.528211	43	12	neg
Pallidum	Dentate gyrus	0.0264951	-2.28258	-0.323456	10.2023	10.5257	0.449289	0.370097	43	12	neg
Raphe nuclei	Retrohippocampal region	0.0330609	-2.18851	-0.511709	7.0854	7.5971	0.747509	0.581196	43	12	neg
R Endopiriform nucleus MODIF	Isocortex (excluding behaviour related prefrontal cortex portion)	0.0425179	-2.07853	-1.14897	8.99078	10.1397	1.88849	0.442104	43	12	neg
Pallidum	Lateral striatum	0.0428851	-2.0747	-0.419672	10.4587	10.8784	0.676922	0.316261	43	12	neg
Lateral striatum	Isocortex (excluding behaviour related prefrontal cortex portion)	0.0462065	-2.04137	-0.345987	11.2226	11.5686	0.522945	0.504334	43	12	neg
Basolateral amygdalar nucleus	Lateral amygdalar nucleus	0.0491963	-2.01309	-0.623974	8.31511	8.93908	0.890119	1.1479	43	12	neg
