## Supplemental Table 3C for "Network Adaptability Governs Resilience and Susceptibility to Social Defeat"

### Sheet: connections
Region1	Region2	p	T	dCS	ME1	ME2	SD1	SD2	n1	n2	sign
Anterior olfactory nucleus	Prelimbic cortex	0.00134643	3.82801	1.75023	8.6348	6.88456	0.809238	1.1908	12	7	pos
Thalamus sensory motor associated	Pallidum	0.0017657	3.70315	0.667535	9.28639	8.61885	0.266572	0.526073	12	7	pos
Pallidum	Caudoputamen	0.00193186	3.66173	0.294366	11.8078	11.5135	0.130784	0.222695	12	7	pos
Infralimbic cortex	Anterior cingulate area	0.00605414	3.13346	1.38972	9.56356	8.17383	0.62168	1.32491	12	7	pos
Medial amygdalar nucleus	Intercalated amygdalar nucleus	0.00912166	2.94156	2.41558	7.98637	5.57079	1.27241	2.34072	12	7	pos
Pallidum	Intercalated amygdalar nucleus	0.00921443	2.93679	2.1007	6.56821	4.46751	1.22648	1.91087	12	7	pos
Hypothalamic medial zone	Thalamus sensory motor associated	0.0146125	2.71808	0.715136	8.31461	7.59948	0.526924	0.598407	12	7	pos
Pallidum	Central amygdalar nucleus	0.0149593	2.70686	0.693489	9.783	9.08951	0.530379	0.553598	12	7	pos
Hypothalamic medial zone	Lateralo striatun	0.0155462	2.68842	0.687155	9.3947	8.70755	0.457367	0.659427	12	7	pos
Thalamus polymodal associated	Pallidum	0.0176923	2.62623	0.449367	10.6972	10.2479	0.343026	0.38861	12	7	pos
Ventral tegmental area	Retrohippocampal region	0.017974	2.61861	0.654447	7.42594	6.77149	0.372598	0.726554	12	7	pos
Ventral tegmental area	Thalamus sensory motor associated	0.0184077	2.6071	0.53058	7.39165	6.86107	0.346943	0.546016	12	7	pos
Anterior amygdalar area	Nucleus accumbens	0.0214784	2.53227	1.38567	7.46112	6.07546	1.14324	1.16386	12	7	pos
Hypothalamic medial zone	Bed nuclei of the stria terminalis	0.0249837	2.45837	0.703591	8.71166	8.00807	0.643679	0.516199	12	7	pos
Basomedial amygdalar nucleus	Retrohippocampal region	0.0292748	2.38019	0.614822	9.971	9.35618	0.568253	0.493749	12	7	pos
Basomedial amygdalar nucleus	Basolateral amygdalar nucleus	0.0314515	2.34456	0.902094	9.85391	8.95182	0.835756	0.75752	12	7	pos
Anterior amygdalar area	Basomedial amygdalar nucleus	0.0316558	2.34134	1.0526	8.40905	7.35645	0.977396	0.883372	12	7	pos
Ventral tegmental area	Thalamus polymodal associated	0.03187	2.33798	0.590322	8.35519	7.76487	0.325816	0.77715	12	7	pos
Hypothalamic medial zone	Lateral amygdalar nucleus	0.0363477	2.27217	1.59203	4.98722	3.39518	1.59333	1.22283	12	7	pos
Anterior olfactory nucleus	Infralimbic area	0.0363944	2.27152	0.684189	10.0298	9.34562	0.382357	0.931879	12	7	pos
Pallidum	Nucleus accumbens	0.0371748	2.26084	0.674986	10.5641	9.88909	0.729427	0.375612	12	7	pos
Hypothalamic medial zone	Isocortex (excluding behaviour related prefrontal cortex portion)	0.0373184	2.2589	0.639353	9.44389	8.80454	0.522686	0.708954	12	7	pos
Medial amygdalar nucleus	Anterior amygdalar area	0.0382922	2.24591	0.911851	8.99146	8.07961	0.931403	0.68877	12	7	pos
Hypothalamic medial zone	Thalamus polymodal associated	0.0428026	2.18946	0.475076	10.0435	9.56841	0.45225	0.463455	12	7	pos
Hypothalamic medial zone	Caudoputamen	0.0435164	2.18103	0.608492	10.258	9.6495	0.575927	0.605731	12	7	pos
Central amygdalar nucleus	Basomedial amygdalar nucleus	0.0442449	2.17256	1.16107	8.7763	7.61523	1.06525	1.22363	12	7	pos
Hypothalamus (excluding hypothalamic medial zone)	Thalamus sensory motor associated	0.0497431	2.11247	0.451604	9.35149	8.89989	0.401375	0.526425	12	7	pos
Anterior amygdalar area	Isocortex (excluding behaviour related prefrontal cortex portion)	0.0548997	2.0614	1.18186	7.23264	6.05079	1.28704	1.03952	12	7	pos
Caudoputamen	Dentate gyrus	0.00374334	-3.35658	-0.836042	10.4894	11.3254	0.584422	0.388511	12	7	neg
Retrohippocampal region	Anterior olfactory nucleus	0.00392839	-3.33426	-0.858702	8.33935	9.19805	0.590952	0.436557	12	7	neg
Medial amygdalar nucleus	Retrohippocampal region	0.00654919	-3.09681	-1.94264	9.51716	11.4598	1.57647	0.610667	12	7	neg
Medial amygdalar nucleus	Lateral orbital area	0.00673254	-3.08392	-1.4002	2.56361	3.96382	0.765509	1.22797	12	7	neg
Retrohippocampal region	Olfactory piriform area	0.00979843	-2.90784	-1.7904	9.61517	11.4056	1.52183	0.709129	12	7	neg
Retrohippocampal region	Dentate gyrus	0.0139039	-2.74184	-0.492313	12.2179	12.7102	0.412344	0.303539	12	7	neg
Retrohippocampal region	Infralimbic cortex	0.0141869	-2.73221	-1.2132	6.24702	7.46021	0.960633	0.882014	12	7	neg
Midbrain sensory-motor associated	Posterior amygdalar nucleus	0.0151726	-2.70008	-1.90427	3.54903	5.4533	1.60132	1.23672	12	7	neg
Dentate gyrus	Main olfactory bulb	0.0178674	-2.62148	-1.4212	5.74812	7.16932	1.15567	1.11044	12	7	neg
Nucleus accumbens	CA1/CA2	0.0202538	-2.56081	-0.595266	8.96551	9.56078	0.516302	0.433749	12	7	neg
Retrohippocampal region	Prelimbic cortex	0.0210823	-2.54133	-1.20193	7.12621	8.32815	1.02156	0.94271	12	7	neg
Basomedial amygdalar nucleus	Main olfactory bulb	0.0226465	-2.50646	-2.84218	3.98236	6.82454	2.35537	2.43634	12	7	neg
Basomedial amygdalar nucleus	Olfactory piriform area	0.0265458	-2.42855	-0.439762	11.489	11.9288	0.389859	0.363444	12	7	neg
Basolateral amygdalar nucleus	Olfactory piriform area	0.0312488	-2.34778	-0.893055	11.1929	12.0859	0.949319	0.400283	12	7	neg
Endopiriform nucleus and claustrum	Retrohippocampal region	0.0314059	-2.34529	-2.10945	8.34894	10.4584	2.22778	1.0173	12	7	neg
Basolateral amygdalar nucleus	Endopiriform nucleus and claustrum	0.0323682	-2.33025	-0.784511	9.88253	10.667	0.803531	0.485856	12	7	neg
Accessory olfactory bulb	Lateral orbital area	0.0328756	-2.32248	-2.25891	7.98317	10.2421	2.4819	0.74626	12	7	neg
Midbrain sensory-motor associated	Caudoputamen	0.0379513	-2.25042	-0.279268	13.148	13.4272	0.309053	0.133394	12	7	neg
Medial amygdalar nucleus	Posterior amygdalar nucleus	0.0395792	-2.2292	-0.678529	10.6259	11.3044	0.731499	0.423728	12	7	neg
Basolateral amygdalar nucleus	Main olfactory bulb	0.0408371	-2.21335	-2.20295	5.21367	7.41662	2.54241	0.747333	12	7	neg
Anterior amygdalar area	Retrohippocampal region	0.0449681	-2.16428	-1.11902	7.7521	8.87112	1.25005	0.695595	12	7	neg
Anterior olfactory nucleus	Ventrolateral orbital area	0.0451251	-2.16249	-0.961405	8.84357	9.80497	1.12767	0.380151	12	7	neg
Pallidum	Dentate gyrus	0.0465278	-2.14682	-0.298281	10.2458	10.5441	0.296129	0.284682	12	7	neg
Lateral striatum	Dentate gyrus	0.0470041	-2.1416	-0.610223	8.4321	9.04232	0.600413	0.596738	12	7	neg
Pallidum	Retrohippocampal region	0.0500275	-2.10953	-0.467926	10.2524	10.7203	0.541419	0.280902	12	7	neg
Midbrain sensory-motor associated	Anterior olfactory nucleus	0.0524961	-2.08464	-0.479609	8.80149	9.2811	0.556599	0.308327	12	7	neg
Ventral hippocampus	Anterior olfactory nucleus	0.0543976	-2.06617	-1.35237	8.39261	9.74497	1.6357	0.679119	12	7	neg
Medial amygdalar nucleus	Olfactory piriform area	0.0547014	-2.06328	-0.473867	11.2828	11.7567	0.532663	0.374904	12	7	neg
