## Supplemental Table 3B for "Network Adaptability Governs Resilience and Susceptibility to Social Defeat"

### Sheet: connections
Region1	Region2	p	T	dCS	ME1	ME2	SD1	SD2	n1	n2	sign
Medial amygdalar nucleus	Nucleus accumbens	0.00791871	2.79211	0.675919	7.44564	6.76972	0.81799	0.748736	24	19	pos
Prelimbic cortex	Anterior cingulate area	0.0095647	2.71864	0.619446	9.94374	9.3243	0.576346	0.910818	24	19	pos
Lateral striatum	Nucleus accumbens	0.00959372	2.71746	0.401131	9.72184	9.32071	0.509028	0.441862	24	19	pos
Medulla	Raphe nuclei	0.0110546	2.66162	0.557155	9.91557	9.35842	0.627301	0.745405	24	19	pos
Hypothalamus (excluding hypothalamic medial zone)	Dentate gyrus	0.0132785	2.58847	0.293157	11.3807	11.0876	0.406749	0.313733	24	19	pos
Central amygdalar nucleus	Lateral striatum	0.0193078	2.43547	0.579071	7.5966	7.01753	0.754192	0.799211	24	19	pos
Medial orbital area	Prelimbic cortex	0.0250979	2.32506	1.24714	9.19755	7.9504	1.67163	1.83827	24	19	pos
Infralimbic cortex	Prelimbic cortex	0.0265261	2.30138	0.800977	9.77107	8.97009	0.976206	1.30701	24	19	pos
Central amygdalar nucleus	Nucleus accumbens	0.0282935	2.27362	0.586059	8.65896	8.0729	0.863643	0.807375	24	19	pos
Medulla	Hypothalamuc (excluding hypothalamic medial zone)	0.0308504	2.23608	0.586743	9.84908	9.26233	0.485506	1.16702	24	19	pos
Medial amygdalar nucleus	Retrohippocampal region	0.040259	2.11827	0.785477	11.0183	10.2329	0.766815	1.60312	24	19	pos
Nucleus accumbens	Olfactory piriform area	0.0419338	2.0999	1.23746	6.72283	5.48536	1.79727	2.06419	24	19	pos
Hypothalamuc (excluding hypothalamic medial zone)	Bed nuclei of the stria terminalis	0.0431269	2.08721	0.350147	9.76988	9.41973	0.531908	0.564162	24	19	pos
Medial orbital area	Infralimbic cortex	0.0440261	2.07784	0.766655	9.11792	8.35126	0.962333	1.45088	24	19	pos
Caudoputamen	Medial orbital area	0.0442973	2.07505	0.552869	9.58735	9.03448	0.77199	0.976329	24	19	pos
Hypothalamic medial zone	CA1/CA2	0.0104084	-2.68543	-0.592303	8.95663	9.54894	0.875194	0.443116	24	19	neg
Thalamus polymodal associated	Dentate gyrus	0.0104627	-2.68337	-0.384918	10.5449	10.9298	0.516783	0.394691	24	19	neg
Pallidum	Caudoputamen	0.0150914	-2.53673	-0.20488	11.4945	11.6994	0.292467	0.219697	24	19	neg
Midbrain sensory-motor associated	Anterior olfactory nucleus	0.016603	-2.49777	-0.636211	8.34197	8.97818	1.00463	0.526792	24	19	neg
Hypothalamic medial zone	Ventral Hippocampus	0.0168359	-2.49205	-0.389203	10.1014	10.4906	0.613569	0.32884	24	19	neg
Pons	Substantia nigra compact part	0.0171414	-2.48466	-1.33756	4.59469	5.93224	1.76481	1.7379	24	19	neg
Pallidum	CA1/CA2	0.0175868	-2.47411	-0.461963	10.365	10.827	0.672756	0.513632	24	19	neg
Thalamus polymodal associated	Anterior olfactory nucleus	0.0190752	-2.4405	-0.548313	7.83088	8.3792	0.858203	0.527438	24	19	neg
Hypothalamic medial zone	Hypothalamuc (excluding hypothalamic medial zone)	0.028836	-2.26541	-0.21879	12.6706	12.8893	0.325298	0.300153	24	19	neg
Retrohippocampal region	Anterior cingulate area	0.0291974	-2.26002	-0.524558	8.73727	9.26183	0.826747	0.654148	24	19	neg
Hypothalamuc (excluding hypothalamic medial zone)	Medial amygdalar nucleus	0.0309934	-2.23406	-0.54823	10.099	10.6472	0.810014	0.784993	24	19	neg
Hypothalamic medial zone	Dentate gyrus	0.0312514	-2.23045	-0.331842	8.97337	9.30521	0.509667	0.450285	24	19	neg
Hypothalamic medial zone	Ventral striatum (excluding nucleus accumbens)	0.0330094	-2.20648	-0.627479	8.67183	9.29931	0.976523	0.85731	24	19	neg
Ventral tegmental area	Anterior olfactory nucleus	0.0370127	-2.15587	-0.750351	4.18949	4.93985	0.920954	1.35733	24	19	neg
Pons	Retrohippocampal region	0.0411172	-2.10878	-0.312334	9.46099	9.77332	0.569886	0.338976	24	19	neg
Pons	Dentate gyrus	0.0433574	-2.08479	-0.461671	9.18957	9.65124	0.694294	0.754052	24	19	neg
Pons	CA1/CA2	0.0435604	-2.08267	-0.394491	8.54242	8.93691	0.675911	0.531868	24	19	neg
Anterior olfactory nucleus	Ventrolateral orbital area	0.0460826	-2.05703	-0.735368	8.4624	9.19777	1.26189	1.02582	24	19	neg
CA1/CA2	Isocortex (excluding behaviour-related prefrontal cortex portion)	0.0481925	-2.03651	-0.31987	11.5749	11.8948	0.576619	0.413598	24	19	neg
Central amygdalar nucleus	Lateral amygdalar nucleus	0.0497483	-2.02187	-0.851611	7.72426	8.57587	1.4109	1.31974	24	19	neg
Ventral tegmental area	Caudoputamen	0.0510572	-2.00986	-0.330934	8.02313	8.35406	0.552073	0.515196	24	19	neg
Pons	Midbrain sensory-motor associated	0.0527536	-1.99469	-0.168341	12.7264	12.8947	0.244915	0.308865	24	19	neg
